# Unmasking *Vibrio paracholerae*: Genomic Reclassification and Epidemiology

**DOI:** 10.1101/2025.09.08.674929

**Authors:** Sergio Mascarenhas Morgado, Erica Lourenço da Fonseca, Ana Carolina Paulo Vicente

**Author notes:** Present address: Av. Brasil, 4365 - Manguinhos, Rio de Janeiro, Brazil.

## Abstract

The genus *Vibrio* encompasses globally relevant pathogens, of which *Vibrio cholerae* is the best known due to its role in cholera. Closely related species within the Cholerae clade—*Vibrio paracholerae, Vibrio metoecus*, and *Vibrio tarriae*—were long misclassified as non-O1/O139 *V. cholerae*. The objective of this study was to analyze all 13,000+ available *V. cholerae* genomes in GenBank to determine the presence of species from the Cholerae clade. Genome-wide analyses using Mash, Whole-genome based Average Nucleotide Identity (gANI), and digital DNA-DNA hybridization (dDDH) reclassified 193 unique genomes as *V. paracholerae*, while *V. metoecus* and *V. tarriae* were not identified. Phylogenomic analyses revealed that *V. paracholerae* forms distinct but relatively homogeneous lineages, spanning clinical, environmental, and animal sources over a period of more than a century. Virulence profiling revealed the absence of CTX and TCP; however, most genomes exhibited other virulence factors, including hemolysins, RTX toxins, colix toxin, and a conserved type VI secretion system. Resistome analysis revealed several antibiotic resistance genes, many of which were incorporated into superintegrons, highlighting the role of *V. paracholerae* as a reservoir of resistance determinants. Importantly, two genomic markers exhibited high discriminatory power for species identification, providing robust tools for epidemiological surveillance. These findings underscore the relevance of *V. paracholerae* for clinical and epidemiological monitoring.
