## Supplementary material for "Unmasking *Vibrio paracholerae*: Genomic Reclassification and Epidemiology": Table S1

### Sheet: TableS1
Table S1. Demographic information of the known and identified Vibrio paracholerae genomes
Access number	Strain	Country	Yr of isolation	Host	Source	gANI-Vpc¹	gANI-VC²	DDH-VC (Formula 2)³
GCA_000221405.1	HE-09					97.95	96.2	67.7
GCA_000303085.1	HE-16					98.15	96.15	66.7
GCA_000348085.2	87395					97.95	96.18	67.5
GCA_000438805.2	VCC19	Brazil	1994	Environment	sewage	98.13	96.14	67
GCA_000737015.1	490-93	Thailand	1993	Homo sapiens	Diarrhea	97.9	96.2	67.7
GCA_001402745.1	877-163	Bangladesh	2002	Environment	water	98.4	95.99	66
GCA_001857455.1	SIO	USA	2000	Environment	water	97.29	96.11	66.9
GCA_002097755.1	CISM_300506	Mozambique	2008	Homo sapiens	stool	97.88	96.25	68
GCA_002097815.1	CISM_1163068.5	Mozambique	2012	Homo sapiens	stool	97.95	96.17	67.5
GCA_003057775.1	A3_296	Brazil	2017	Homo sapiens	blood	98.06	95.88	65.4
GCA_003311905.1	07-2425					97.9	96.19	67.5
GCA_003311945.1	2014V-1107	USA	2014	Homo sapiens	stool	98	96.13	67.2
GCA_003311965.1	2016V-1111	USA	2016	Homo sapiens	stool	98.48	95.81	65
GCA_003311975.1	2017V-1105	USA	2017	Homo sapiens	wound	98.03	95.99	66.5
GCA_003312005.1	2017V-1110	USA	2017	Homo sapiens	wound	97.14	96.17	67.3
GCA_003312015.1	2017V-1144	USA	2017	Homo sapiens	stool	98.12	96.04	66.3
GCA_003312065.1	2016V-1091	USA	2016	Homo sapiens	stool	98.53	95.89	65.3
GCA_003312085.1	2016V-1114	USA	2016	Homo sapiens	stool	98.48	95.83	65
GCA_003312095.1	2017V-1176	USA	2017	Environment	Animal feed	98.43	95.87	64.9
GCA_003585385.1	173V1015	Bangladesh	2015		water	97.88	96.23	67.6
GCA_003716425.1	O75TS	Missing		Missing	Missing	98.48	95.84	65.4
GCA_004117115.1	FORC_076	South Korea		Homo sapiens	missing	97.92	96.19	67.8
GCA_006803025.1	A110912Z3	Austria	2011		zooplankton	98.23	96.02	66.1
GCA_006803035.1	A110829Z6	Austria	2011		zooplankton	98.06	95.99	66.2
GCA_007623975.1	EL2403					98.33	96.03	66.2
GCA_007624145.1	EL2338					98.32	96.01	66.2
GCA_008083255.1	N2705	missing			missing	97.28	96.16	67.1
GCA_008083585.1	N2807	missing			missing	98.26	95.93	65.8
GCA_008083665.1	N2795	missing			missing	98.2	96.01	66
GCA_008083685.1	N2794	missing			missing	97.98	96.13	67.4
GCA_008083755.1	N2791	missing			missing	98.09	96.12	67
GCA_008083855.1	N2784	missing			missing	98.31	95.99	65.8
GCA_008084075.1	N2768	missing			missing	98.36	95.96	65.5
GCA_008084325.1	N2770	missing			missing	98.03	96.03	66.6
GCA_008084595.1	N2748	missing			missing	98.22	95.98	66.1
GCA_008084835.1	N2706	missing			missing	97.15	96.25	67.8
GCA_009898195.1	2290	Brazil	2018		Sewer	98.15	96.18	67
GCA_009898205.1	2204	Brazil	2018		Sewer	98.13	96.18	67.1
GCA_013414375.1	NALMLE48	Bangladesh	2017		Household water (Environmental)	98.12	96.05	66.4
GCA_013414405.1	NALMLE46	Bangladesh	2017		Surface Water (Environmental)	98.17	96.06	66.4
GCA_015816125.1	missing	USA		missing	missing	98.49	95.85	65
GCA_016456645.1	Vc306	China	2015		pork	98.41	95.98	65.9
GCA_017169515.1	EDC-717	Bangladesh	2015	Environment	environmental	98.03	95.82	65.1
GCA_017169525.1	EDC-792	Bangladesh	2016	Environment	environmental	98.33	95.94	65.6
GCA_017169545.1	EDC-716	Bangladesh	2015	Environment	environmental	98.02	95.82	65.1
GCA_018035165.1	EDC-690	Bangladesh	2015	Environment	water	98.06	96.08	66.6
GCA_019092625.1	C19x.b	China	2018	Migratory birds	Not applicable	98	95.86	65.7
GCA_019092665.1	C19x.a	China	2018	Migratory birds	Not applicable	98.01	95.86	65.5
GCA_019092705.1	C19p.b	China	2018	Migratory birds	Not applicable	97.84	96.01	66.3
GCA_019092725.1	C19G.b	China	2018	Migratory birds	Not applicable	98.01	95.85	65.6
GCA_019092735.1	C19S.b	China	2018	Migratory birds	Not applicable	98.01	95.85	65.6
GCA_019092765.1	C19p.c	China	2018	Migratory birds	Not applicable	97.84	96.01	66.3
GCA_019092805.1	C19F.3	China	2018	Migratory birds	Not applicable	97.89	95.86	65.3
GCA_019092825.1	C19c.a	China	2018	Migratory birds	Not applicable	97.79	96.03	66.4
GCA_019092835.1	C19c.B	China	2018	Migratory birds	Not applicable	97.79	96.03	66.5
GCA_019092945.1	C18x.b	China	2018	Migratory birds	Not applicable	97.93	95.87	64.5
GCA_019092965.1	C18s.b	China	2018	Migratory birds	Not applicable	97.79	96.03	66.5
GCA_019092975.1	C18S.a	China	2018	Migratory birds	Not applicable	97.78	96.03	66.5
GCA_019093025.1	C11S.2	China	2018	Migratory birds	Not applicable	98.05	95.84	65.3
GCA_019093035.1	C11G.R	China	2018	Migratory birds	Not applicable	98.02	95.88	65.5
GCA_019093085.1	C8C.2	China	2018	Migratory birds	Not applicable	98.03	95.99	65.7
GCA_019093095.1	C5G.R	China	2018	Migratory birds	Not applicable	98.03	95.99	65.8
GCA_019093125.1	C4C.1	China	2018	Migratory birds	Not applicable	98.03	95.89	65.4
GCA_019093145.1	C1S.2	China	2018	Migratory birds	Not applicable	98.04	95.85	65.3
GCA_019093165.1	C1C.1	China	2018	Migratory birds	Not applicable	98.03	95.99	65.8
GCA_019093175.1	C2XS.1	China	2018	Migratory birds	Not applicable	97.79	96.03	66.4
GCA_019093205.1	C1F.2	China	2018	Migratory birds	Not applicable	98.04	95.85	65.3
GCA_019400805.1	1375_03	Brazil	2018		Sewer	97.97	96.16	67.4
GCA_019400815.1	2290_01	Brazil	2018		Sewer	98.14	96.17	67
GCA_019780445.1	7/2894	Brazil	2018	Homo sapiens	blood	98.45	95.89	65.2
GCA_020103235.1	M18C.4	China	2018	Migratory birds	Not applicable	97.79	96.03	66.4
GCA_023162665.1	RIMD 2214365	Japan	1990			98.15	96.12	66.9
GCA_023163045.1	RIMD 2214385	India	1993			98.03	96.18	67.3
GCA_023163205.1	RIMD 2214393	Thailand	1993			97.9	96.19	67.7
GCA_023163445.1	RIMD 2214351	Japan	1989			98.19	95.98	66.1
GCA_023163465.1	RIMD 2214350	Japan	1989			98.26	95.95	65.8
GCA_023163485.1	RIMD 2214349	Japan	1989			97.98	96.11	67.3
GCA_023163565.1	RIMD 2214346	Japan	1989			97.93	96.15	67.5
GCA_023163585.1	RIMD 2214345	Japan	1989			98.08	96.12	67
GCA_023164025.1	RIMD 2214411	Japan	1992			97.89	96.08	67
GCA_023164425.1	RIMD 2214430	India	1996			98.07	96.1	66.8
GCA_023164445.1	RIMD 2214431	Thailand	1996			98	96.02	66.4
GCA_023164925.1	RIMD 2214448	Bangladesh	2002			97.79	96.29	68.6
GCA_023166145.1	RIMD 2214288	India	1975			98.22	95.97	66.1
GCA_023166385.1	RIMD 2214300	India	1976			98.3	95.95	65.9
GCA_023167105.1	RIMD 2214313	India	1979			98.49	95.89	65.3
GCA_023167285.1	RIMD 2214316	India	1976			98.36	95.95	65.7
GCA_023167385.1	RIMD 2214320	India	1980			98.02	96.04	66.7
GCA_023167665.1	RIMD 2214330	Japan	1987			98.3	95.99	65.9
GCA_023167985.1	RIMD 2214400	Argentina	1993			98.18	95.93	66.3
GCA_024105875.1	PGB-VPC014	Algeria	2018	Environment	Borehole water	98.14	96.01	66.4
GCA_024105925.1	PGB-VPC011	Algeria	2018	Environment	Stream water	98.18	96.08	66.8
GCA_024105975.1	PGB-VPC010	Algeria	2018	Environment	Stream water	97.88	96.22	67.9
GCA_024106015.1	PGB-VPC007	Algeria	2018	Environment	Public spring water	98.01	96.14	67.3
GCA_024106035.1	PGB-VPC004	Algeria	2018	Environment	Spring water	98.12	96.07	66.7
GCA_024106075.1	PGB-VPC002	Algeria	2018	Environment	Sea water	98.14	96.06	66.6
GCA_024106085.1	PGB-VPC001	Algeria	2018	Environment	Public distribution water	98.15	96.07	66.6
GCA_024106095.1	PGB-VPC003	Algeria	2018	Environment	Stored water	98.14	96.06	66.6
GCA_026613255.1	NIHE_76	Viet Nam	2015	missing	Environment	98.16	96.17	67.2
GCA_026613355.1	NIHE_71	Viet Nam	2014	missing	Environment	98.14	96.1	66.1
GCA_026613915.1	NIHE_42	Viet Nam		missing	Environment	97.94	96.19	67.4
GCA_026614055.1	NIHE_40	Viet Nam		missing	Environment	97.94	96.2	67.5
GCA_027921665.1	9-06	Russia	2006		water	98.26	95.97	66.2
GCA_028487825.1	CFSAVC_136	China	2018		Aquatic products	98.27	96.07	66.5
GCA_028487925.1	CFSAVC_128	China	2018		Aquatic products	98.41	95.93	65.5
GCA_028490905.1	CFSAVC_025	China	2018		Aquatic products	98.4	95.92	65.7
GCA_028493945.1	CFSAVC_411	China	2018		Aquatic products	98.42	95.88	65.1
GCA_028496485.1	CFSAVC_275	China	2018		Aquatic products	98.3	96.07	66.6
GCA_028497225.1	CFSAVC_524	China	2018		Aquatic products	98.22	96.04	66.5
GCA_028497255.1	CFSAVC_522	China	2018		Aquatic products	98.23	96.03	66.5
GCA_030710345.1	DRC186	Democratic Republic of the Congo	2011	Homo sapiens		98.45	95.93	65.4
GCA_030718785.1	DRC187	Democratic Republic of the Congo	2011		human	98.45	95.93	65.4
GCA_032255275.1	905461	United Kingdom	2020	Homo sapiens	human	98.53	95.91	65.7
GCA_032287145.1	missing	Germany	2012	Homo sapiens	ear	98.43	95.91	65.6
GCA_033803245.2	978823	China	2023	Homo sapiens	feces	97.95	96.12	67.2
GCA_033952905.1	984482	United Kingdom	2020	Homo sapiens	human	98.52	95.91	65.6
GCA_033953145.1	942819	United Kingdom	2020	Homo sapiens	human	98.52	95.9	65.6
GCA_035782045.1	R18256	Brazil	1994	missing	environment	97.95	96.19	67.5
GCA_035782075.1	R18295	Brazil	2001	missing	environment	98.15	96.06	66.1
GCA_035782095.1	R18276	Brazil	1994	missing	environment	98.34	95.99	65.8
GCA_037154355.1	non-O1/non-O139	Spain	2021	Homo sapiens	culture	98.02	96.11	66.9
GCA_040718895.1	Cam10	Cameroon	2018	Environment	Seasonal stream	98.42	95.99	66
GCA_041004525.1	2022V-1141	USA	2022	missing	missing	98.15	95.95	65.9
GCA_041004535.1	PNUSAV005386	USA	2024	Homo sapiens	stool	98.04	96.06	66.9
GCA_041004565.1	2015V-1020	USA	2015	missing	missing	98.17	96.08	66.7
GCA_041004625.1	2015V-1070	USA	2015	missing	missing	98.02	96.13	67
GCA_041004665.1	2021V-1094	USA	2021	missing	missing	97.79	95.97	65.7
GCA_041004745.1	1537243	United Kingdom	2024	Homo sapiens	human	97.95	96.18	67.6
GCA_041004825.1	PNUSAV003890	USA		missing	missing	97.89	96.19	67.8
GCA_041004845.1	PNUSAV003833	USA	2023	missing	missing	98.13	96.07	66.5
GCA_041004955.1	2014V-1107	USA	2014	missing	missing	97.99	96.13	67.2
GCA_041004975.1	2021V-1022	USA	2021	missing	missing	98.06	96.07	67
GCA_041004995.1	PNUSAV002873	USA	2022	missing	missing	98.15	95.95	65.9
GCA_041005035.1	PNUSAV002832	USA	2022	missing	missing	97.98	96.14	67.3
GCA_041005135.1	PNUSAV001886	USA	2021	missing	missing	97.54	96.17	67.1
GCA_041005155.1	19MO11TI08-V	USA	2019		Tilapia	98.09	96.03	66.5
GCA_041005235.1	PNUSAV005398	USA	2024	Homo sapiens	blood	98.19	96.09	66.6
GCA_041005255.1	873433	United Kingdom	2020	Homo sapiens	human	97.99	96.14	66.9
GCA_041005295.1	1651147	United Kingdom	2022	Homo sapiens	human	98.11	96.05	66.8
GCA_041005315.1	2022V-1029	USA	2022	missing	missing	97.98	96.15	67.1
GCA_041005405.1	PNUSAV002903	USA	2022	missing	missing	98.45	95.88	65.4
GCA_041005445.1	PNUSAV001130	USA		missing	missing	97.81	96.32	68.4
GCA_041005545.1	617890	not applicable	2018	Homo sapiens	feces	97.88	96.19	68.1
GCA_041005565.1	555456	not applicable	2018	Homo sapiens	feces	98.04	96.06	66.7
GCA_041005585.1	555457	not applicable	2018	Homo sapiens	feces	98.36	95.94	65.7
GCA_041005605.1	498820	not applicable	2017	Homo sapiens	not collected	98.3	95.98	65.9
GCA_041005625.1	229148	not applicable	2015	Homo sapiens	not collected	98	96.21	67.7
GCA_041005645.1	467330	not applicable	2018	Homo sapiens	not collected	98.48	95.86	65.4
GCA_041005665.1	495744	not applicable	2017	Homo sapiens	not collected	97.88	96.26	68.1
GCA_041005725.1	506314	not applicable	2017	Homo sapiens	not collected	98.39	95.85	65.3
GCA_041005745.1	333072	not applicable	2016	Homo sapiens	not collected	97.94	96.23	67.8
GCA_041005765.1	PNUSAV005192	USA	2024	Homo sapiens	stool	97.85	96.31	68.3
GCA_041005785.1	617891	not applicable	2018	Homo sapiens	feces	97.88	96.19	68.2
GCA_041005925.1	PNUSAV001518	USA	2021	missing	missing	98.05	96.06	66.9
GCA_041005975.1	PNUSAV005507	USA	2024	Homo sapiens	Unknown	97.96	96.28	67.7
GCA_041006005.1	2021V-1076	USA	2021	missing	missing	97.55	96.18	67.1
GCA_041006165.1	229135	not applicable	2015	Homo sapiens	not collected	98.06	96.04	66.5
GCA_041447535.1	Vc306	China	2021	Ctenopharyngodon idella		98.32	95.98	66.2
GCA_042700635.1		Australia	2015	Homo sapiens	clinical	97.86	96.24	68
GCA_042700655.1	BFS568	Bangladesh	2019			98.11	96.05	66.5
GCA_042705445.1	missing	Germany	2015	Homo sapiens	stool	97.99	96.25	68.2
GCA_043002275.1	AUSMDU00028283	Australia	2009	Homo sapiens	human	98.5	95.91	65.6
GCA_043004685.1	AUSMDU00094240	Australia	2017	Homo sapiens	human	98.02	96.1	67
GCA_043004705.1	AUSMDU00094235	Australia	2016	Homo sapiens	human	98.2	96.05	66.5
GCA_043007915.1	AUSMDU00095505	Australia	2009	Homo sapiens	human	98.22	96.03	66.8
GCA_043352035.1	4-06	Russia	2006		water	97.98	96.16	67.1
GCA_045015845.1	9-E	Chile	1993	Mollusk		98.16	96.08	66.7
GCA_045015915.1	NN3-ADS	Chile	2010	Homo sapiens		98.24	95.94	66.2
GCA_045016245.1	missing	Germany	2015	missing	missing	98.45	95.91	65.4
GCA_045016265.1	missing	Germany	2015	missing	missing	98.43	95.92	65.4
GCA_045016285.1	missing	Germany	2014	Homo sapiens	blood	98.29	95.99	66.2
GCA_045016305.1	missing	Germany	2018	water	missing	98.34	95.96	66.1
GCA_045016505.1	missing	Germany	2021	Homo sapiens	wound (abdomen)	98.18	96.1	66.9
GCA_045016605.1	missing	Germany	2021	Homo sapiens	blood	98.03	96.09	67.2
GCA_045017395.1	YA00199853	South Africa	2020		Human, Stool	97.82	96.24	68.1
GCA_045017415.1	OA01832296	South Africa	2019		Water/River, Environment, Water	98.08	96.16	67.3
GCA_045017425.1	OA02024540	South Africa	2020		Water/River, Environment, Water	97.94	96.22	67.7
GCA_045017455.1	OA01842978	South Africa	2020		Water/River, Environment, Water	97.96	96.17	67.5
GCA_045017475.1	HM00176690	South Africa	2020		Water/River, Environment, Water	97.99	96.18	67.5
GCA_045017495.1	HM00176691	South Africa	2020		Water/River, Environment, Water	97.99	96.17	67.5
GCA_045017515.1		Australia	2008	Homo sapiens	clinical	98.4	95.9	65.4
GCA_045017535.1		Australia	2001	Homo sapiens	clinical	98.35	95.94	65.8
GCA_045017555.1		Australia	2010	Homo sapiens	clinical	98.19	96.02	66.4
GCA_045017795.1	BFS560	Bangladesh	2019			98.12	96.04	66.5
GCA_045017815.1	BFS565	Bangladesh	2019			98.06	96.07	66.7
GCA_045017835.1	BFS566	Bangladesh	2019			98.06	96.07	66.7
GCA_045017855.1	BFS549	Bangladesh	2018			98.13	96.03	66.4
GCA_045018705.1	Classical					98.36	95.88	65.2
GCA_045018735.1	Non O1					98.03	96.07	67.1
GCA_045018755.1	Non O1					98.12	96.16	67.5
GCA_045018775.1	Non O1					98.02	96.07	67
GCA_045018795.1	Non O1					98.03	96.13	67.3
GCA_045018815.1	Non O1					97.93	96.16	67.2
GCA_045018855.1	NAGP2	Thailand	1985		clinical	97.84	96.32	68.7
GCA_045182605.1	CFSAN090155	USA	2018		fresh water tilapia tank	98.41	95.92	65.6
GCA_045182645.1	CFSAN090156	USA	2018		Saltwater crab tank	98.4	95.91	65.6
GCA_045182665.1	CFSAN090157	USA	2018		Utensils	98.41	95.92	65.5
GCA_045182705.1	CFSAN090176	USA	2018		Ice Display	98.48	95.89	65.4
GCA_045182875.1	CFSAN090159	USA	2018		frozen tilapia	98.4	95.91	65.6
GCA_046529845.1	1641856	United Kingdom	2024	Homo sapiens	human	98.02	96.13	67.1
GCA_046530435.1	1563823	United Kingdom	2024	Homo sapiens	human	98.1	96.07	66.8
GCA_047251285.1		USA	2010		Environment	97.25	96.16	67.2
GCA_048551175.1	JNQH1074	China	2023	Homo sapiens	sputum	97.85	96.22	67.8
GCA_048551205.1	JNQH1075	China	2023	Homo sapiens	sputum	97.85	96.22	67.8
GCA_049266885.1	1979	Mexico	2016		water	97.81	96.34	68.5
GCA_049266905.1	1980	Mexico	2016		water	97.81	96.34	68.5
GCA_049268445.1	YA00199853-VCH	South Africa	2020	Homo sapiens	Missing	97.81	96.24	68.1
GCA_049268465.1	OA02024540-VCH	South Africa	2020		water	97.94	96.22	67.8
GCA_049268525.1	OA01842978-VCH	South Africa	2020		water	97.96	96.17	67.5
GCA_049269705.1	OA01832296-VCH	South Africa	2019		water	98.08	96.16	67.4
GCA_049269725.1	HM00176690-VCH	South Africa	2020		water	97.99	96.18	67.5
GCA_049269745.1	HM00176691-VCH	South Africa	2020		water	97.99	96.17	67.6
GCA_049336985.1	PNCV000018	Canada	2014	Homo sapiens	stool	97.91	96.18	67.4
GCA_049343765.1	PNCV000169	Canada	2004	Homo sapiens	ear	97.72	96.03	66.4
GCA_049391445.1	PNCV000055	Canada	2017	Homo sapiens	Tissue	98	95.96	66
GCA_049391505.1	PNCV000167	Canada	2003	Homo sapiens	ear	97.78	96.05	66.3
GCA_049391525.1	PNCV000151	Canada	2002	Homo sapiens	stool	98.06	96.22	67
GCA_049391905.1	PNCV000047	Canada	2015	Homo sapiens	Tissue	97.13	96.18	67.5
GCA_049392115.1	PNCV000223	Canada	1999	Homo sapiens	ear	97.56	96.16	67
GCA_049392145.1	PNCV000186	Canada	2009	Homo sapiens	stool	97.75	96.32	68.5
GCA_049412985.1	PNCV000017	Canada	2017	Homo sapiens	stool	98.09	96.14	66.9
GCA_049414605.1	PNCV000096	Canada	2020	Homo sapiens	stool	98.11	96.04	66.5
GCA_049415285.1	PNCV000013	Canada	2016	Homo sapiens	stool	97.89	96.19	68.3
GCA_900324435.1	4295STDY6534200	Bangladesh	2013	not available	not available	98.11	96.05	66.7
GCA_900538065.1	NCTC 30	Egypt	1916			100	95.76	64.5
¹ gANI values using V. paracholerae as reference; ² gANI values using V. cholerae as reference; ³ dDDH values using V. cholerae as reference.
