## Supplementary material for "Unmasking *Vibrio paracholerae*: Genomic Reclassification and Epidemiology": Table S3

### Sheet: TableS3
Table S3. Gene coverage (%) of antibiotic resistance genes identified in the V. paracholerae genomes
Genome	APH(3'')-Ib	APH(3')-Ia	APH(6)-Id	CARB-3	CARB-7	CARB-9	CMY-59	CRP	DHA-1	EreA	OXA-2	QnrS2	QnrVC1	QnrVC4	QnrVC5	QnrVC7	SAT-2	Vibrio_cholerae_varG	aadA	aadA2	almE	almF	almG	catB9	dfrA1	dfrA12	dfrA15	dfrA23	dfrA31	dfrA32	dfrA6	dfrA8	floR	qacEdelta1	sul1	sul2	tet(A)	tet(C)	tet(G)
GCA_000221405.1	.	.	.	.	.	100	.	99.68	.	.	.	.	100	100	.	.	.	.	.	.	100	100	100	.	.	.	.	.	.	.	.	.	.	.	.	.	.	.	.
GCA_000303085.1	.	.	.	.	.	100	.	99.68	.	.	.	.	.	.	100	.	.	.	.	.	100	100	100	.	.	.	.	.	100	.	.	.	.	.	.	.	.	.	.
GCA_000348085.2	.	.	.	.	.	100	.	99.68	.	.	.	.	.	.	.	.	.	.	.	.	100	100	100	.	.	.	.	.	.	.	.	.	.	.	.	.	.	.	.
GCA_000438805.2	.	.	.	.	100	100	.	99.68	.	.	.	.	.	.	.	.	.	.	.	.	100	100	100	.	.	.	.	.	.	.	.	.	.	.	.	.	.	.	.
GCA_000737015.1	.	.	.	.	.	100	.	99.68	.	.	.	.	.	.	.	.	.	.	.	.	100	100	100	.	.	.	.	.	.	.	.	.	.	.	.	.	.	.	.
GCA_001402745.1	.	.	.	.	.	.	.	99.68	.	.	.	.	.	.	.	.	.	.	.	.	100	100	100	.	.	.	.	.	.	.	.	.	.	.	.	.	.	.	.
GCA_001857455.1	.	.	.	.	100	.	.	99.68	.	.	.	.	.	.	.	.	.	.	.	.	100	100	100	.	.	.	.	.	.	.	.	.	.	.	.	.	.	.	.
GCA_002097755.1	.	.	.	100	.	100	.	99.68	.	.	.	.	.	.	.	.	.	.	.	.	100	100	100	.	100	.	.	.	.	.	.	.	99.92	100	.	.	.	.	100
GCA_002097815.1	.	.	.	.	.	100	.	99.68	.	.	.	.	.	.	.	.	.	.	.	.	100	100	100	.	.	.	.	100	.	.	.	.	.	.	.	100	.	.	.
GCA_003057775.1	.	.	.	.	.	.	.	99.68	.	.	.	.	.	.	.	.	.	.	.	.	100	100	100	.	.	.	.	.	.	.	.	.	.	.	.	.	.	.	.
GCA_003311905.1	.	.	.	.	.	100	.	99.68	.	.	.	.	.	.	.	.	.	.	.	.	100	100	100	.	.	.	.	.	.	.	.	.	.	.	.	.	.	.	.
GCA_003311945.1	.	.	.	.	.	.	.	99.68	.	.	.	.	.	.	100	.	100	100	99.62	.	100	100	100	.	100	.	.	.	100	.	.	.	.	.	.	.	.	.	.
GCA_003311965.1	.	.	.	.	.	.	.	99.68	.	.	.	.	.	.	.	.	.	.	.	.	100	100	100	.	.	.	.	.	.	.	.	.	.	.	.	.	.	.	.
GCA_003311975.1	.	.	.	.	.	100	.	99.68	.	.	.	.	.	.	.	.	.	.	.	.	100	100	100	.	.	.	.	.	.	.	.	.	.	.	.	.	.	.	.
GCA_003312005.1	.	.	.	.	.	.	.	99.68	.	.	.	.	.	.	.	.	.	.	.	.	100	100	100	.	.	.	.	.	.	.	.	.	.	.	.	.	.	.	.
GCA_003312015.1	.	.	.	.	.	100	.	99.68	.	.	.	.	.	.	.	.	.	.	.	.	100	100	100	.	.	.	.	.	.	.	.	.	.	.	.	.	.	.	.
GCA_003312065.1	.	.	.	.	.	.	.	99.68	.	.	.	.	.	.	.	.	.	.	.	.	100	100	100	.	.	.	.	.	.	.	.	.	.	.	.	.	.	.	.
GCA_003312085.1	.	.	.	.	.	.	.	99.68	.	.	.	.	.	.	.	.	.	.	.	.	100	100	100	.	.	.	.	.	.	.	.	.	.	.	.	.	.	.	.
GCA_003312095.1	.	.	.	.	100	.	.	99.68	.	.	.	.	.	.	.	.	.	.	.	.	100	100	100	.	.	.	.	.	.	.	.	.	.	.	.	.	.	.	.
GCA_003585385.1	.	.	.	.	.	100	.	99.68	.	.	.	.	.	.	.	.	.	.	.	.	100	100	100	.	.	.	.	.	.	.	.	.	.	.	.	.	.	.	.
GCA_003716425.1	.	.	.	.	.	.	.	99.68	.	.	.	.	.	.	.	.	.	.	.	.	100	100	99.88	.	.	.	.	.	.	.	.	.	.	.	.	.	.	.	.
GCA_004117115.1	.	.	.	.	.	100	.	99.68	.	.	.	.	.	.	.	.	.	.	.	.	100	100	100	.	.	.	.	.	.	.	.	.	.	.	.	.	.	.	.
GCA_006803025.1	.	.	.	.	.	.	.	99.68	.	.	.	.	.	.	.	.	.	.	.	.	100	100	100	.	.	.	.	.	.	.	.	.	.	.	.	.	.	.	.
GCA_006803035.1	.	.	.	.	.	.	.	99.68	.	.	.	.	.	.	.	.	.	.	.	.	100	100	100	.	.	.	.	.	.	.	.	.	.	.	.	.	.	.	.
GCA_007623975.1	.	.	.	.	.	100	.	99.68	.	.	.	.	.	.	.	.	.	.	.	.	100	100	100	.	.	.	.	.	.	.	.	.	.	.	.	.	.	.	.
GCA_007624145.1	.	.	.	.	.	100	.	99.68	.	.	.	.	.	.	.	.	.	.	.	.	100	100	100	.	.	.	.	.	.	.	.	.	.	.	.	.	.	.	.
GCA_008083255.1	.	.	.	.	99.88	.	.	99.68	.	.	.	.	.	.	.	.	.	.	.	.	100	100	100	100	.	.	.	.	.	.	.	.	.	.	.	.	.	.	.
GCA_008083585.1	.	.	.	.	.	.	.	99.68	.	.	.	.	.	.	.	.	.	.	.	.	100	100	100	.	.	.	.	.	.	.	.	.	.	.	.	.	.	.	.
GCA_008083665.1	.	.	.	.	.	100	.	99.68	.	.	.	.	.	.	.	.	.	.	.	.	100	100	100	.	.	.	.	.	.	.	.	.	.	.	.	.	.	.	.
GCA_008083685.1	.	.	.	.	.	.	.	99.68	.	.	.	.	.	.	.	.	.	.	.	.	100	100	100	.	.	.	.	.	.	.	.	.	.	.	.	.	.	.	.
GCA_008083755.1	.	.	.	.	.	100	.	99.68	.	.	.	.	.	.	.	.	.	.	.	.	100	100	100	.	.	.	.	.	.	.	.	.	.	.	.	.	.	.	.
GCA_008083855.1	.	.	.	.	.	100	.	99.68	.	.	.	.	.	.	.	.	.	.	.	.	100	100	100	.	.	.	.	.	.	.	.	.	.	.	.	.	.	.	.
GCA_008084075.1	.	.	.	.	.	100	.	99.68	.	.	.	.	.	.	.	.	.	.	.	.	100	100	100	.	.	.	.	.	.	.	.	.	.	.	.	.	.	.	.
GCA_008084325.1	.	.	.	.	.	100	.	99.68	.	.	.	.	.	.	.	.	.	.	.	.	100	100	100	.	.	.	.	.	.	.	.	.	.	.	.	.	.	.	.
GCA_008084595.1	.	.	.	.	.	100	.	99.68	.	.	.	.	.	.	.	.	.	100	.	.	100	100	100	.	.	.	.	.	.	.	.	.	.	.	.	.	.	.	.
GCA_008084835.1	.	.	.	.	99.88	.	.	99.68	.	.	.	.	.	.	.	.	.	.	.	.	100	100	100	.	.	.	.	.	.	.	.	.	.	.	.	.	.	.	.
GCA_009898195.1	.	.	.	.	.	100	.	99.68	.	.	.	.	.	.	.	.	.	.	.	.	100	100	100	.	.	.	.	.	.	.	.	.	.	.	.	.	.	.	.
GCA_009898205.1	.	.	.	.	.	100	.	99.68	.	.	.	.	.	.	.	.	.	.	.	.	100	100	100	.	.	.	.	.	.	.	.	.	.	.	.	.	.	.	.
GCA_013414375.1	.	.	.	.	.	.	.	99.68	.	.	.	.	.	.	.	.	.	.	.	.	100	100	100	.	.	.	.	.	.	.	.	.	.	.	.	.	.	.	.
GCA_013414405.1	.	.	.	.	.	.	.	99.68	.	.	.	.	100	.	.	.	.	.	.	.	100	100	100	.	.	.	100	.	.	.	.	.	.	100	100	.	.	.	.
GCA_015816125.1	.	.	.	.	.	100.00;100.00	.	99.68	.	.	.	.	.	.	100.00;100.00	.	.	.	.	.	100	100	100	.	.	.	.	.	.	.	.	.	.	.	.	.	.	.	.
GCA_016456645.1	.	.	.	.	.	.	.	99.68	.	.	.	.	.	.	100	.	.	.	.	.	100	100	100	.	.	.	.	.	100	.	.	.	.	.	.	.	.	.	.
GCA_017169515.1	.	.	.	.	.	.	.	99.68	.	.	.	.	.	100	.	.	.	.	.	.	100	100	100	.	.	.	.	.	.	.	.	.	.	.	.	.	.	.	.
GCA_017169525.1	.	.	.	.	.	100	.	99.68	.	.	.	.	.	.	.	.	.	.	.	.	100	100	100	.	.	.	.	.	.	.	.	.	.	.	.	.	.	.	.
GCA_017169545.1	.	.	.	.	.	.	.	99.68	.	.	.	.	.	.	.	.	.	.	.	.	100	100	100	.	.	.	.	.	.	.	.	.	.	.	.	.	.	.	.
GCA_018035165.1	.	.	.	.	.	.	100	99.68	.	.	.	.	.	.	.	.	.	.	.	.	100	100	100	.	.	.	.	.	.	.	.	.	.	.	.	.	.	.	.
GCA_019092625.1	.	.	.	.	.	.	.	99.68	.	.	.	.	.	.	.	.	.	.	.	.	100	100	100	.	.	.	.	.	.	.	.	.	.	.	.	.	.	.	.
GCA_019092665.1	.	.	.	.	.	.	.	99.68	.	.	.	.	.	.	.	.	.	.	.	.	100	100	100	.	.	.	.	.	.	.	.	.	.	.	.	.	.	.	.
GCA_019092705.1	.	.	.	.	.	.	.	99.68	.	.	.	.	.	.	.	.	.	.	.	.	100	100	100	.	.	.	.	.	.	.	.	.	.	.	.	.	.	.	.
GCA_019092725.1	.	.	.	.	.	.	.	99.68	.	.	.	.	.	.	.	.	.	.	.	.	100	100	100	.	.	.	.	.	.	.	.	.	.	.	.	.	.	.	.
GCA_019092735.1	.	.	.	.	.	.	.	99.68	.	.	.	.	.	.	.	.	.	.	.	.	100	100	100	.	.	.	.	.	.	.	.	.	.	.	.	.	.	.	.
GCA_019092765.1	.	.	.	.	.	.	.	99.68	.	.	.	.	.	.	.	.	.	.	.	.	100	100	100	.	.	.	.	.	.	.	.	.	.	.	.	.	.	.	.
GCA_019092805.1	.	.	.	.	.	.	.	99.68	.	.	.	.	.	.	.	.	.	.	.	.	100	100	100	.	.	.	.	.	.	.	.	.	.	.	.	.	.	.	.
GCA_019092825.1	.	.	.	.	.	.	.	99.68	.	.	.	.	.	.	.	.	.	.	.	.	100	100	100	.	.	.	.	.	.	.	.	.	.	.	.	.	.	.	.
GCA_019092835.1	.	.	.	.	.	.	.	99.68	.	.	.	.	.	.	.	.	.	.	.	.	100	100	100	.	.	.	.	.	.	.	.	.	.	.	.	.	.	.	.
GCA_019092945.1	.	.	.	.	.	.	.	99.68	.	.	.	.	.	.	.	.	.	.	.	.	100	100	100	.	.	.	.	.	.	.	.	.	.	.	.	.	.	.	.
GCA_019092965.1	.	.	.	.	.	.	.	99.68	.	.	.	.	.	.	.	.	.	.	.	.	100	100	100	.	.	.	.	.	.	.	.	.	.	.	.	.	.	.	.
GCA_019092975.1	.	.	.	.	.	.	.	99.68	.	.	.	.	.	.	.	.	.	.	.	.	100	100	100	.	.	.	.	.	.	.	.	.	.	.	.	.	.	.	.
GCA_019093025.1	.	.	.	.	.	.	.	99.68	.	.	.	.	.	.	.	.	.	.	.	.	100	100	100	.	.	.	.	.	.	.	.	.	.	.	.	.	.	.	.
GCA_019093035.1	.	.	.	.	.	.	.	99.68	.	.	.	.	.	.	.	.	.	.	.	.	100	100	100	.	.	.	.	.	.	.	.	.	.	.	.	.	.	.	.
GCA_019093085.1	.	.	.	.	.	.	.	99.68	.	.	.	.	.	.	.	.	.	.	.	.	100	100	100	.	.	.	.	.	.	.	.	.	.	.	.	.	.	.	.
GCA_019093095.1	.	.	.	.	.	.	.	99.68	.	.	.	.	.	.	.	.	.	.	.	.	100	100	100	.	.	.	.	.	.	.	.	.	.	.	.	.	.	.	.
GCA_019093125.1	.	.	.	.	.	.	.	99.68	.	.	.	.	.	.	.	.	.	.	.	.	100	100	100	.	.	.	.	.	.	.	.	.	.	.	.	.	.	.	.
GCA_019093145.1	.	.	.	.	.	.	.	99.68	.	.	.	.	.	.	.	.	.	.	.	.	100	100	100	.	.	.	.	.	.	.	.	.	.	.	.	.	.	.	.
GCA_019093165.1	.	.	.	.	.	.	.	99.68	.	.	.	.	.	.	.	.	.	.	.	.	100	100	100	.	.	.	.	.	.	.	.	.	.	.	.	.	.	.	.
GCA_019093175.1	.	.	.	.	.	.	.	99.68	.	.	.	.	.	.	.	.	.	.	.	.	100	100	100	.	.	.	.	.	.	.	.	.	.	.	.	.	.	.	.
GCA_019093205.1	.	.	.	.	.	.	.	99.68	.	.	.	.	.	.	.	.	.	.	.	.	100	100	100	.	.	.	.	.	.	.	.	.	.	.	.	.	.	.	.
GCA_019400805.1	.	.	.	.	.	100	.	99.68	.	.	.	.	.	100	.	.	.	.	100	.	100	100	100	.	.	.	.	.	.	.	.	100	.	100	100	100	.	.	.
GCA_019400815.1	.	.	.	.	.	100	.	99.68	.	.	.	.	.	.	.	.	.	.	.	.	100	100	100	.	.	.	.	.	.	.	.	.	.	.	.	.	.	.	.
GCA_019780445.1	.	.	.	.	.	.	.	99.68	.	.	.	.	.	.	.	.	.	.	.	.	100	100	100	.	.	.	.	.	.	.	.	.	.	.	.	.	.	.	.
GCA_020103235.1	.	.	.	.	.	.	.	99.68	.	.	.	.	.	.	.	.	.	.	.	.	100	100	100	.	.	.	.	.	.	.	.	.	.	.	.	.	.	.	.
GCA_023162665.1	.	.	.	.	.	100	.	99.68	.	.	.	.	.	.	.	.	.	.	.	.	100	100	100	.	.	.	.	.	.	.	.	.	.	.	.	.	.	.	.
GCA_023163045.1	.	.	.	.	.	.	.	99.68	.	.	.	.	.	.	.	.	.	.	.	.	100	100	100	.	.	.	.	.	.	.	.	.	.	.	.	.	.	.	.
GCA_023163205.1	.	.	.	.	.	100	.	99.68	.	.	.	.	.	.	.	.	.	.	.	.	100	100	100	.	.	.	.	.	.	.	.	.	.	.	.	.	.	.	.
GCA_023163445.1	.	.	.	.	.	100	.	99.68	.	.	.	.	.	.	.	.	.	.	.	.	100	100	100	.	.	.	.	.	.	.	.	.	.	.	.	.	.	.	.
GCA_023163465.1	.	.	.	.	.	100	.	99.68	.	.	.	.	.	.	.	.	.	.	.	.	100	100	100	.	.	.	.	.	.	.	.	.	.	.	.	.	.	.	.
GCA_023163485.1	.	.	.	.	.	.	.	99.68	.	.	.	.	.	.	.	.	.	.	.	.	100	100	100	.	.	.	.	.	.	.	.	.	.	.	.	.	.	.	.
GCA_023163565.1	.	.	.	.	.	100	.	99.68	.	.	.	.	.	.	.	.	.	.	.	.	100	100	100	.	.	.	.	.	.	.	.	.	.	.	.	.	.	.	.
GCA_023163585.1	.	.	.	.	.	100	.	99.68	.	.	.	.	.	.	.	.	.	.	.	.	100	100	100	.	.	.	.	.	.	.	.	.	.	.	.	.	.	.	.
GCA_023164025.1	.	.	.	.	.	100	.	99.68	.	.	.	.	.	.	.	.	.	.	.	.	100	100	100	.	.	.	.	.	.	.	.	.	.	.	.	.	.	.	.
GCA_023164425.1	.	.	.	.	.	100	.	99.68	.	.	.	.	.	.	.	.	.	.	.	.	100	100	100	.	.	.	.	.	.	.	.	.	.	.	.	.	.	.	.
GCA_023164445.1	.	.	.	.	.	100	.	99.68	.	.	.	.	.	.	.	.	.	.	.	.	100	100	100	.	.	.	.	.	.	.	.	.	.	.	.	.	.	.	.
GCA_023164925.1	.	.	.	.	.	.	.	99.68	.	.	.	.	.	.	.	.	.	.	.	.	100	.	100	.	.	.	.	.	.	.	.	.	.	.	.	100	.	.	.
GCA_023166145.1	.	.	.	.	.	100	.	99.68	.	.	.	.	.	.	.	.	.	100	.	.	100	100	100	.	.	.	.	.	.	.	.	.	.	.	.	.	.	.	.
GCA_023166385.1	.	.	.	.	100	.	.	99.21	.	.	.	.	.	.	.	.	.	.	.	.	100	100	100	.	.	.	.	.	.	.	.	.	.	.	.	.	.	.	.
GCA_023167105.1	.	.	.	.	.	.	.	99.68	.	.	.	.	.	.	.	.	.	.	.	.	100	100	99.88	.	.	.	.	.	.	.	.	.	.	.	.	.	.	.	.
GCA_023167285.1	.	.	.	.	.	100	.	99.68	.	.	.	.	.	.	.	.	.	.	.	.	100	100	100	.	.	.	.	.	.	.	.	.	.	.	.	.	.	.	.
GCA_023167385.1	.	.	.	.	.	100	.	99.68	.	.	.	.	.	.	.	.	.	.	.	.	100	100	100	.	.	.	.	.	.	.	.	.	.	.	.	.	.	.	.
GCA_023167665.1	.	.	.	.	.	100	.	99.68	.	.	.	.	.	.	.	.	.	.	.	.	100	100	100	.	.	.	.	.	.	.	.	.	.	.	.	.	.	.	.
GCA_023167985.1	.	.	.	.	.	100	.	99.68	.	.	.	.	.	.	.	.	.	.	.	.	100	100	100	.	.	.	.	.	.	.	.	.	.	.	.	.	.	.	.
GCA_024105875.1	.	.	.	.	.	100	.	99.68	.	.	.	.	.	.	.	.	.	.	.	.	100	100	100	.	.	.	.	.	.	.	.	.	.	.	.	.	.	.	.
GCA_024105925.1	.	.	.	.	.	100	.	99.68	.	.	.	.	.	.	.	.	.	.	.	.	100	100	100	.	.	.	.	.	.	.	.	.	.	.	.	.	.	.	.
GCA_024105975.1	.	.	.	.	.	.	.	99.68	.	.	.	.	.	.	.	.	.	.	.	.	100	100	100	.	.	.	.	.	.	.	.	.	.	.	.	100	.	.	.
GCA_024106015.1	.	.	.	.	.	100	.	99.68	.	.	.	.	.	.	.	.	.	.	.	.	100	100	100	.	.	.	.	.	.	.	.	.	.	.	.	.	.	.	.
GCA_024106035.1	.	.	.	.	.	100	.	99.68	.	.	.	.	.	.	.	.	.	.	.	.	100	100	100	.	.	.	.	.	.	.	.	.	.	.	.	.	.	.	.
GCA_024106075.1	.	.	.	.	.	100	.	99.68	.	.	.	.	.	.	.	.	.	.	.	.	100	100	100	.	.	.	.	.	.	.	.	.	.	.	.	.	.	.	.
GCA_024106085.1	.	.	.	.	.	100	.	99.68	.	.	.	.	.	.	.	.	.	.	.	.	100	100	100	.	.	.	.	.	.	.	.	.	.	.	.	.	.	.	.
GCA_024106095.1	.	.	.	.	.	100	.	99.68	.	.	.	.	.	.	.	.	.	.	.	.	100	100	100	.	.	.	.	.	.	.	.	.	.	.	.	.	.	.	.
GCA_026613255.1	100	.	100	.	.	.	.	99.68	100	.	.	.	.	.	.	.	.	.	.	.	100	100	100	.	.	100	.	.	.	.	100.00;100.00	.	100	.	100	100	.	.	.
GCA_026613355.1	100	.	100	.	.	.	.	99.68	100	.	.	.	.	.	.	.	.	.	.	.	100	100	100	.	.	100	.	.	.	.	100.00;100.00	.	100	.	100	100	.	.	.
GCA_026613915.1	.	.	.	.	.	100	.	99.68	.	.	.	.	.	.	.	.	.	.	.	.	100	100	100	.	.	.	.	.	.	.	.	.	.	.	.	.	.	.	.
GCA_026614055.1	.	.	.	.	.	100	.	99.68	.	.	.	.	.	.	.	.	.	.	.	.	100	100	100	.	.	.	.	.	.	.	.	.	.	.	.	.	.	.	.
GCA_027921665.1	.	.	.	.	.	.	.	99.68	.	.	.	.	.	.	.	.	.	.	.	.	100	100	100	.	.	.	.	.	.	.	100	.	.	.	.	.	.	.	.
GCA_028487825.1	.	.	.	.	.	100	.	99.68	.	.	.	.	.	.	100	.	.	.	.	.	100	100	100	.	.	.	.	.	100	.	.	.	.	.	.	.	.	.	.
GCA_028487925.1	.	.	.	.	.	.	.	99.68	.	.	.	.	.	.	.	.	.	.	.	.	100	100	100	.	.	.	.	.	.	.	.	.	.	.	.	.	.	.	.
GCA_028490905.1	.	.	.	.	100	.	.	99.68	.	.	.	.	.	.	.	100	.	.	.	.	100	100	100	.	.	.	.	.	.	.	.	.	.	.	.	.	.	.	.
GCA_028493945.1	.	.	.	.	.	100	.	99.68	.	.	.	.	.	.	.	.	.	.	.	.	100	100	100	.	.	.	.	.	.	.	.	.	.	.	.	.	.	.	.
GCA_028496485.1	.	.	.	.	.	100	.	99.68	.	.	.	.	.	.	100	.	.	.	.	.	100.00;100.00	100.00;100.00	100.00;100.00	.	.	.	.	.	100	.	.	.	.	.	.	.	.	.	.
GCA_028497225.1	.	.	.	.	.	100	.	99.68	.	.	.	.	.	.	100	.	.	.	.	.	100.00;100.00	100.00;100.00	100.00;100.00	.	.	.	.	.	100	.	.	.	.	.	.	.	.	.	.
GCA_028497255.1	.	.	.	.	.	.	.	99.68	.	.	.	.	.	.	100	.	.	.	.	.	100	100	100	.	.	.	.	.	100	.	.	.	.	.	.	.	.	.	.
GCA_030710345.1	.	.	.	.	.	100	.	99.68	.	.	.	.	.	.	.	.	.	.	.	.	100	100	100	100	.	.	.	.	.	.	.	.	.	.	.	.	.	.	.
GCA_030718785.1	.	.	.	.	.	100	.	99.68	.	.	.	.	.	.	.	.	.	.	.	.	100	100	100	100	.	.	.	.	.	.	.	.	.	.	.	.	.	.	.
GCA_032255275.1	.	.	.	.	.	.	.	99.68	.	.	.	.	.	.	.	.	.	.	.	.	100.00;100.00	100.00;100.00	100.00;100.00	.	.	.	.	.	.	.	.	.	.	.	.	.	.	.	.
GCA_032287145.1	.	.	.	.	.	.	.	99.68	.	.	.	.	.	.	.	.	.	.	.	.	100.00;100.00	100.00;100.00	100.00;100.00	.	.	.	.	.	.	.	.	.	.	.	.	.	.	.	.
GCA_033803245.2	.	.	.	.	.	.	.	99.68	.	.	.	.	.	100	100	.	.	.	.	.	100	100	100	.	.	.	.	.	.	.	100	.	.	.	.	.	.	.	.
GCA_033952905.1	.	.	.	.	.	.	.	99.68	.	.	.	.	.	.	.	.	.	.	.	.	100.00;100.00	100.00;100.00	100.00;100.00	.	.	.	.	.	.	.	.	.	.	.	.	.	.	.	.
GCA_033953145.1	.	.	.	.	.	.	.	99.68	.	.	.	.	.	.	.	.	.	.	.	.	100.00;100.00	100.00;100.00	100.00;100.00	.	.	.	.	.	.	.	.	.	.	.	.	.	.	.	.
GCA_035782045.1	.	.	.	.	.	100	.	99.68	.	.	.	.	.	.	.	.	.	.	.	.	100	100	100	.	.	.	.	.	.	.	.	.	.	.	.	.	.	.	.
GCA_035782075.1	.	.	.	.	.	.	.	99.68	.	.	.	.	.	.	.	.	.	.	.	.	100	100	100	.	.	.	.	.	100	.	.	.	.	.	.	.	.	.	.
GCA_035782095.1	.	.	.	.	.	100	.	99.68	.	.	.	.	.	.	.	.	.	.	.	.	100	100	100	.	.	.	.	.	.	.	.	.	.	.	.	.	.	.	.
GCA_037154355.1	.	.	.	.	.	100	.	99.68	.	.	.	.	.	.	.	.	.	.	.	.	100	100	100	.	.	.	.	.	.	.	.	.	.	.	.	.	.	.	.
GCA_040718895.1	.	.	.	.	.	.	.	99.68	.	.	.	.	.	.	.	.	.	.	.	.	100	100	100	.	.	.	.	.	.	.	.	.	.	.	.	.	.	.	.
GCA_041004525.1	.	.	.	.	.	100.00;100.00	.	99.68	.	.	.	.	.	.	.	.	.	.	.	.	100.00;100.00	100.00;100.00	100.00;100.00	.	.	.	.	.	.	.	.	.	.	.	.	.	.	.	.
GCA_041004535.1	.	.	.	.	100.00;100.00	100.00;100.00	.	99.68	.	.	.	.	.	100.00;100.00	.	.	.	.	.	.	100.00;100.00	100.00;100.00	100.00;100.00	.	.	.	.	.	.	.	.	.	.	.	.	.	.	.	.
GCA_041004565.1	.	.	.	.	.	100.00;100.00	.	99.68	.	.	.	.	.	.	.	.	.	.	.	.	100	100	100	.	.	.	.	.	.	.	.	.	.	.	.	.	.	.	.
GCA_041004625.1	.	.	.	.	.	100.00;100.00	.	99.68	.	.	.	.	.	.	.	.	.	.	.	.	100	100	100	.	.	.	.	.	.	.	.	.	.	.	.	.	.	.	.
GCA_041004665.1	.	.	.	.	.	.	.	99.68	.	.	.	.	.	.	.	.	.	.	.	.	100	100	100	.	.	.	.	.	.	.	.	.	.	.	.	.	.	.	.
GCA_041004745.1	.	.	.	.	.	100.00;100.00	.	99.68	.	.	.	.	.	100.00;100.00	.	.	.	.	.	.	100.00;100.00	100.00;100.00	100.00;100.00	.	.	.	.	.	.	.	100.00;100.00	.	.	.	.	.	.	.	.
GCA_041004825.1	.	.	.	.	.	100.00;100.00	.	99.68	.	.	.	.	.	.	.	.	.	.	.	.	100.00;100.00	100.00;100.00	100.00;100.00	.	.	.	.	.	.	.	.	.	.	.	.	.	.	.	.
GCA_041004845.1	.	.	.	.	.	.	.	99.68	.	.	.	.	.	.	.	.	.	.	.	.	100.00;85.04;100.00	100.00;100.00;100.00	100.00;100.00	.	.	.	.	.	.	.	.	.	.	.	.	.	.	.	.
GCA_041004955.1	.	.	.	.	.	.	.	99.68	.	.	.	.	.	.	100.00;100.00	.	100.00;100.00	100.00;100.00	99.62;99.62	.	100	100	100	.	100.00;100.00	.	.	.	100.00;100.00	.	.	.	.	.	.	.	.	.	.
GCA_041004975.1	.	.	.	.	.	100.00;100.00	.	99.68	.	.	.	.	.	100.00;100.00	.	.	.	.	.	.	100	100	100	.	.	.	.	.	.	.	.	.	.	.	.	.	.	.	.
GCA_041004995.1	.	.	.	.	.	100.00;100.00	.	99.68	.	.	.	.	.	.	.	.	.	.	.	.	100	100	100	.	.	.	.	.	.	.	.	.	.	.	.	.	.	.	.
GCA_041005035.1	.	.	.	.	.	100.00;100.00	.	99.68	.	.	.	.	.	100.00;100.00;100.00	.	.	.	.	.	.	100	100	100	.	.	.	.	.	.	.	100.00;100.00	.	.	.	.	.	.	.	.
GCA_041005135.1	.	.	.	.	.	.	.	99.68	.	.	.	.	.	.	.	.	.	.	.	.	100	100	100	.	.	.	.	.	.	.	.	.	.	.	.	.	.	.	.
GCA_041005155.1	.	.	.	.	.	100.00;100.00	.	99.68	.	.	.	.	.	.	.	.	.	.	.	.	100	100	100	.	.	.	.	.	.	.	.	.	.	.	.	.	.	.	.
GCA_041005235.1	.	.	.	.	.	.	.	99.68	.	.	.	.	.	.	.	.	.	.	.	.	100.00;100.00	100.00;100.00	100.00;100.00	.	.	.	.	.	.	.	.	.	.	.	.	.	.	.	.
GCA_041005255.1	.	.	.	.	.	100.00;100.00	.	99.68	.	.	.	.	.	100.00;100.00	.	.	.	.	.	.	100.00;100.00;100.00	100.00;100.00;100.00	100.00;100.00;100.00	.	.	.	.	.	.	.	.	.	.	.	.	.	.	.	.
GCA_041005295.1	.	.	.	.	.	100.00;100.00	.	99.68	.	.	.	.	.	.	.	.	.	.	.	.	100.00;100.00	100.00;100.00	100.00;100.00	.	.	.	.	.	.	.	.	.	.	.	.	.	.	.	.
GCA_041005315.1	.	.	.	.	.	100.00;100.00	.	99.68	.	.	.	.	.	100.00;100.00	.	.	.	.	.	.	100	100	100	.	.	.	.	.	.	.	100.00;100.00	.	.	.	.	.	.	.	.
GCA_041005405.1	.	.	.	.	.	.	.	99.68	.	.	.	.	.	.	.	.	.	.	.	.	100	100	100	.	.	.	.	.	.	.	.	.	.	.	.	.	.	.	.
GCA_041005445.1	.	.	.	.	.	100.00;100.00	.	99.68	.	.	.	.	.	.	.	.	.	.	.	.	100	100	100	.	.	.	.	.	.	.	.	.	.	.	.	.	.	.	.
GCA_041005545.1	.	.	.	.	.	100.00;100.00	.	99.68	.	.	100.00;100.00	.	.	.	.	.	.	.	.	.	99.88	100	100	98.89;100.00	.	.	.	.	.	.	.	.	.	100.00;100.00	100.00;100.00	100.00;100.00	.	.	.
GCA_041005565.1	.	.	.	.	.	100.00;100.00	.	99.68	.	.	.	.	.	.	.	.	.	.	.	.	100	100	100	.	.	.	.	.	.	.	.	.	.	.	.	.	.	.	.
GCA_041005585.1	.	.	.	.	.	100.00;100.00	.	99.68	.	.	.	.	.	.	.	.	.	.	.	.	100	100	100	.	.	.	.	.	.	.	.	.	.	.	.	.	.	.	.
GCA_041005605.1	.	.	.	.	.	100.00;100.00	.	99.68	.	.	.	.	.	.	.	.	.	.	.	.	100	100	100	.	.	.	.	.	.	.	.	.	.	.	.	.	.	.	.
GCA_041005625.1	.	.	.	.	.	100.00;100.00	.	99.68	.	.	.	.	.	.	.	.	.	.	.	.	100	100	100	.	.	.	.	.	.	.	.	.	.	.	.	.	.	.	.
GCA_041005645.1	.	.	.	.	.	.	.	99.68	.	.	.	.	.	.	.	.	.	.	.	.	100	100	100	.	.	.	.	.	.	.	.	.	.	.	.	.	.	.	.
GCA_041005665.1	.	.	.	.	.	100.00;100.00	.	99.68	.	.	.	.	.	.	.	.	.	.	.	.	100	100	100	.	.	.	.	.	.	.	.	.	.	.	.	.	.	.	.
GCA_041005725.1	.	.	.	.	.	.	.	99.68	.	.	.	.	.	.	.	.	.	.	.	.	100	100	100	.	.	.	.	.	.	.	.	.	.	.	.	.	.	.	.
GCA_041005745.1	.	.	.	.	.	100.00;100.00	.	99.68	.	.	.	.	.	.	.	.	.	.	.	.	100	100	100	.	.	.	.	.	.	.	.	.	.	.	.	.	.	.	.
GCA_041005765.1	.	.	.	.	.	100.00;100.00	.	99.68	.	.	.	.	.	100.00;100.00	.	.	.	.	.	.	100.00;100.00	100.00;100.00	100.00;100.00	.	.	.	.	.	.	.	.	.	.	.	.	.	.	.	.
GCA_041005785.1	.	.	.	.	.	100.00;93.66	.	99.68	.	.	100.00;100.00	.	.	.	.	.	.	.	.	.	99.88	100	100	98.89;100.00	.	.	.	.	.	.	.	.	.	100.00;100.00	100.00;100.00	100.00;100.00	.	.	.
GCA_041005925.1	.	.	.	.	.	100.00;100.00	.	99.68	.	.	.	.	.	100.00;100.00	.	.	.	.	.	.	100	100	100	.	.	.	.	.	.	.	.	.	.	.	.	.	.	.	.
GCA_041005975.1	.	.	.	.	.	100.00;100.00	.	99.68	.	.	.	.	.	.	.	.	.	.	.	.	100.00;100.00	100.00;100.00	100.00;100.00	.	100.00;100.00	.	.	.	.	.	.	.	.	.	.	.	.	.	.
GCA_041006005.1	.	.	.	.	.	.	.	99.68	.	.	.	.	.	.	.	.	.	.	.	.	100	100	100	.	.	.	.	.	.	.	.	.	.	.	.	.	.	.	.
GCA_041006165.1	.	.	.	.	.	.	.	99.68	.	.	.	.	.	.	.	.	.	.	.	.	100	100	100	.	.	.	.	.	.	.	.	.	.	.	.	.	.	.	.
GCA_041447535.1	100	99.75	99.64	.	.	100	.	99.68	.	100	.	.	.	.	100	.	.	.	.	100	100	100	100	.	.	.	.	.	100	100	.	.	100	.	.	100	97.8	100	.
GCA_042700635.1	.	.	.	.	.	.	.	99.68	.	.	.	.	.	.	.	.	.	.	.	.	100	100	100	.	.	.	.	.	.	.	.	.	.	.	.	.	.	.	.
GCA_042700655.1	.	.	.	.	.	.	.	99.68	.	.	.	.	.	.	.	.	.	.	.	.	100	100	100	.	.	.	.	.	.	.	.	.	.	.	.	.	.	.	.
GCA_042705445.1	.	.	.	.	.	100.00;100.00	.	99.68	.	.	.	.	.	100.00;100.00	.	.	.	.	.	.	100.00;100.00	100.00;100.00	100.00;100.00	.	.	.	.	.	.	.	.	.	.	.	.	.	.	.	.
GCA_043002275.1	.	.	.	.	.	.	.	99.68	.	.	.	.	.	100.00;100.00	.	.	.	.	.	.	100.00;100.00	100.00;100.00	100.00;100.00	.	.	.	.	.	.	.	.	.	.	.	.	.	.	.	.
GCA_043004685.1	.	.	.	.	.	100.00;100.00	.	99.68	.	.	.	.	.	100.00;100.00	.	.	.	.	.	.	.	100.00;100.00	100.00;100.00	.	.	.	.	.	.	.	.	.	.	.	.	.	.	.	.
GCA_043004705.1	.	.	.	.	100.00;100.00	.	.	99.68	.	.	.	.	.	.	100.00;100.00	.	.	.	.	.	100.00;100.00	100.00;100.00	100.00;100.00	.	.	.	.	.	.	.	.	.	.	.	.	.	.	.	.
GCA_043007915.1	.	.	.	.	.	.	.	99.68	.	.	.	.	.	.	.	.	.	.	.	.	100.00;100.00	100.00;100.00	100.00;100.00	.	.	.	.	.	.	.	.	.	.	.	.	.	.	.	.
GCA_043352035.1	.	.	.	.	.	100	.	99.68	.	.	.	.	.	.	.	.	.	.	.	.	100	100	100	.	.	.	.	.	.	.	.	.	.	.	.	.	.	.	.
GCA_045015845.1	.	.	.	.	100.00;100.00	.	.	99.68	.	.	.	.	.	.	.	.	.	.	.	.	100.00;100.00	100.00;100.00	100.00;100.00	.	.	.	.	.	.	.	.	.	.	.	.	.	.	.	.
GCA_045015915.1	.	.	.	.	.	100.00;100.00	.	99.68	.	.	.	.	.	.	.	.	.	.	.	.	100.00;100.00	100.00;100.00	100.00;100.00	.	.	.	.	.	.	.	.	.	.	.	.	.	.	.	.
GCA_045016245.1	.	.	.	.	100.00;100.00	.	.	99.68	.	.	.	.	.	.	.	.	.	.	.	.	100.00;100.00	100.00;100.00	100.00;100.00	.	.	.	.	.	.	.	.	.	.	.	.	.	.	.	.
GCA_045016265.1	.	.	.	.	100.00;100.00	.	.	99.68	.	.	.	.	.	.	.	.	.	.	.	.	100.00;100.00	100.00;100.00	100.00;100.00	.	.	.	.	.	.	.	.	.	.	.	.	.	.	.	.
GCA_045016285.1	.	.	.	.	.	100.00;100.00	.	99.68	.	.	.	.	.	100.00;100.00	.	.	.	.	.	.	100.00;100.00	100.00;100.00	100.00;100.00	.	.	.	.	.	.	.	.	.	.	.	.	.	.	.	.
GCA_045016305.1	.	.	.	.	.	.	.	99.68	.	.	.	.	.	.	.	.	.	.	.	.	100.00;100.00	100.00;100.00	100.00;100.00	.	.	.	.	.	.	.	.	.	.	.	.	.	.	.	.
GCA_045016505.1	.	.	.	.	.	100.00;100.00	.	99.68	.	.	.	.	.	.	.	.	.	.	.	.	100.00;100.00	100.00;100.00	100.00;100.00	.	.	.	.	.	.	.	.	.	.	.	.	.	.	.	.
GCA_045016605.1	.	.	.	.	.	100.00;100.00	.	99.68	.	.	.	.	.	.	.	.	.	.	.	.	100.00;100.00	100.00;100.00	100.00;100.00	.	.	.	.	.	.	.	.	.	.	.	.	.	.	.	.
GCA_045017395.1	.	.	.	.	.	.	100.00;100.00	99.68	.	.	.	.	.	.	.	.	100.00;100.00	.	99.62;99.62	.	100	100	100	.	100.00;100.00	.	.	.	.	.	.	.	.	.	.	100.00;100.00	.	.	.
GCA_045017415.1	.	.	.	.	.	89.27;100.00;100.00	.	99.68	.	.	.	.	.	.	.	.	.	.	.	.	100	100	100	.	100.00;100.00	.	.	.	.	.	.	.	.	100.00;100.00	100.00;100.00	.	.	.	.
GCA_045017425.1	.	.	.	.	.	100.00;100.00	.	99.68	.	.	.	.	.	100.00;100.00	.	.	.	.	.	.	100	100	100	.	.	.	.	.	.	.	.	.	.	.	.	.	.	.	.
GCA_045017455.1	.	.	.	.	.	100.00;100.00	.	99.68	.	.	.	.	.	.	.	.	.	.	.	.	100	100	100	.	.	.	.	.	.	.	.	.	.	.	.	.	.	.	.
GCA_045017475.1	.	.	.	.	.	100.00;100.00	.	99.68	.	.	.	.	.	.	.	.	.	.	.	.	100	100	100	.	.	.	.	.	.	.	.	.	.	.	.	.	.	.	.
GCA_045017495.1	.	.	.	.	.	100.00;100.00	.	99.68	.	.	.	.	.	.	.	.	.	.	.	.	100	100	100	.	.	.	.	.	.	.	.	.	.	.	.	.	.	.	.
GCA_045017515.1	.	.	.	.	100.00;100.00;100.00	.	.	99.68	.	.	.	.	.	.	.	.	.	.	.	.	100	100	100	.	.	.	.	.	.	.	.	.	.	.	.	.	.	.	.
GCA_045017535.1	.	.	.	.	.	100.00;100.00	.	99.68	.	.	.	.	.	.	.	.	.	.	.	.	100	100	100	.	.	.	.	.	.	.	.	.	.	.	.	.	.	.	.
GCA_045017555.1	.	.	.	.	.	100.00;100.00	.	99.68	.	.	.	.	.	.	.	.	.	.	.	.	100	100	100	.	.	.	.	.	.	.	.	.	.	.	.	.	.	.	.
GCA_045017795.1	.	.	.	.	.	.	.	99.68	.	.	.	.	.	.	.	.	.	.	.	.	100	100	100	.	.	.	.	.	.	.	.	.	.	.	.	.	.	.	.
GCA_045017815.1	.	.	.	.	.	.	.	99.68	.	.	.	.	.	.	.	.	.	.	.	.	100	100	100	.	.	.	.	.	.	.	.	.	.	.	.	.	.	.	.
GCA_045017835.1	.	.	.	.	.	.	.	99.68	.	.	.	.	.	.	.	.	.	.	.	.	100	100	100	.	.	.	.	.	.	.	.	.	.	.	.	.	.	.	.
GCA_045017855.1	.	.	.	.	.	.	.	99.68	.	.	.	.	.	.	.	.	.	.	.	.	100	100	100	.	.	.	.	.	.	.	.	.	.	.	.	.	.	.	.
GCA_045018705.1	.	.	.	.	.	100.00;100.00	.	99.68	.	.	.	.	.	.	.	.	.	.	.	.	100	100	100	.	.	.	.	.	.	.	.	.	.	.	.	.	.	.	.
GCA_045018735.1	.	.	.	.	.	.	.	99.68	.	.	.	.	.	.	.	.	.	.	.	.	100	100	100	.	.	.	.	.	.	.	.	.	.	.	.	.	.	.	.
GCA_045018755.1	.	.	.	.	.	100.00;100.00	.	99.68	.	.	.	.	.	.	.	.	.	.	.	.	100	100	100	.	.	.	.	.	.	.	.	.	.	.	.	.	.	.	.
GCA_045018775.1	.	.	.	.	.	.	100.00;100.00	99.68	.	.	.	.	.	.	.	.	.	.	.	.	100	100	100	.	.	.	.	.	.	.	.	.	.	.	.	.	.	.	.
GCA_045018795.1	.	.	.	.	.	100.00;100.00	.	99.68	.	.	.	.	.	.	.	.	.	.	.	.	100	100	100	.	.	.	.	.	.	.	.	.	.	.	.	.	.	.	.
GCA_045018815.1	.	.	.	.	.	.	.	99.68	.	.	.	.	.	.	.	.	.	.	.	.	100	100	100	.	.	.	.	.	.	.	.	.	.	.	.	.	.	.	.
GCA_045018855.1	.	.	.	.	.	.	.	99.68	.	.	.	.	.	.	.	.	.	.	.	.	100	100	100	.	.	.	100.00;100.00	.	.	.	.	.	.	100.00;100.00	100.00;100.00	.	.	.	.
GCA_045182605.1	.	.	.	.	.	.	.	99.68	.	.	.	.	.	100.00;100.00	.	.	.	.	.	.	100	100	100	.	.	.	.	.	.	.	.	.	.	.	.	.	.	.	.
GCA_045182645.1	.	.	.	.	.	.	.	99.68	.	.	.	.	.	100.00;100.00	.	.	.	.	.	.	100	100	100	.	.	.	.	.	.	.	.	.	.	.	.	.	.	.	.
GCA_045182665.1	.	.	.	.	.	.	.	99.68	.	.	.	.	.	100.00;100.00	.	.	.	.	.	.	100	100	100	.	.	.	.	.	.	.	.	.	.	.	.	.	.	.	.
GCA_045182705.1	.	.	.	.	.	.	.	99.68	.	.	.	.	.	.	.	.	.	.	.	.	100	100	100	.	.	.	.	.	.	.	.	.	.	.	.	.	.	.	.
GCA_045182875.1	.	.	.	.	.	.	.	99.68	.	.	.	.	.	100.00;100.00	.	.	.	.	.	.	100	100	100	.	.	.	.	.	.	.	.	.	.	.	.	.	.	.	.
GCA_046529845.1	.	.	.	.	.	100.00;100.00	.	99.68	.	.	.	.	.	100.00;100.00	.	.	.	.	.	.	100.00;100.00	100.00;100.00	100.00;100.00	.	.	.	.	.	.	.	.	.	.	.	.	.	.	.	.
GCA_046530435.1	.	.	.	.	.	100.00;100.00	.	99.68	.	.	.	.	.	.	.	.	.	.	.	.	100.00;100.00	100.00;100.00	100.00;100.00	.	.	.	.	.	.	.	.	.	.	.	.	.	.	.	.
GCA_047251285.1	.	.	.	.	100.00;100.00	.	.	99.68	.	.	.	.	.	.	.	.	.	.	.	.	100.00;100.00	100.00;100.00	100.00;100.00	.	.	.	.	.	.	.	.	.	.	.	.	.	.	.	.
GCA_048551175.1	.	.	.	.	.	100	.	99.68	.	.	.	.	.	.	.	100	.	.	.	.	100	100	100	.	.	.	.	.	.	.	.	.	.	.	.	.	.	.	.
GCA_048551205.1	.	.	.	.	.	100	.	99.68	.	.	.	.	.	.	.	100	.	.	.	.	100	100	100	.	.	.	.	.	.	.	.	.	.	.	.	.	.	.	.
GCA_049266885.1	.	.	.	.	.	100.00;100.00	.	99.68	.	.	100.00;100.00;100.00	.	.	.	.	.	.	.	.	.	100.00;100.00	100.00;100.00	100.00;100.00	.	.	.	.	.	.	.	.	.	.	100.00;100.00;100.00	100.00;100.00;100.00	.	.	.	.
GCA_049266905.1	.	.	.	.	.	100.00;100.00;100.00	.	99.68	.	.	100.00;100.00	.	.	.	.	.	.	.	.	.	100.00;100.00	100.00;100.00	100.00;100.00	.	.	.	.	.	.	.	.	.	.	100.00;100.00	100.00;100.00	.	.	.	.
GCA_049268445.1	.	.	.	.	.	.	100.00;100.00	99.68	.	.	.	.	.	.	.	.	100.00;100.00	.	99.62;99.62	.	100.00;100.00	100.00;100.00	100.00;100.00	.	100.00;100.00	.	.	.	.	.	.	.	.	.	.	100.00;100.00	.	.	.
GCA_049268465.1	.	.	.	.	.	100.00;100.00	.	99.68	.	.	.	.	.	100.00;100.00	.	.	.	.	.	.	100.00;100.00	100.00;100.00	100.00;100.00	.	.	.	.	.	.	.	.	.	.	.	.	.	.	.	.
GCA_049268525.1	.	.	.	.	.	100.00;100.00	.	99.68	.	.	.	.	.	.	.	.	.	.	.	.	100.00;100.00	100.00;100.00	100.00;100.00	.	.	.	.	.	.	.	.	.	.	.	.	.	.	.	.
GCA_049269705.1	.	.	.	.	.	89.27;100.00;100.00	.	99.68	.	.	.	.	.	.	.	.	.	.	.	.	100.00;100.00	100.00;100.00	100.00;100.00	.	100.00;100.00	.	.	.	.	.	.	.	.	100.00;100.00	100.00;100.00	.	.	.	.
GCA_049269725.1	.	.	.	.	.	100.00;100.00	.	99.68	.	.	.	.	.	.	.	.	.	.	.	.	100.00;100.00	100.00;100.00	100.00;100.00	.	.	.	.	.	.	.	.	.	.	.	.	.	.	.	.
GCA_049269745.1	.	.	.	.	.	100.00;100.00	.	99.68	.	.	.	.	.	.	.	.	.	.	.	.	100.00;100.00	100.00;100.00	100.00;100.00	.	.	.	.	.	.	.	.	.	.	.	.	.	.	.	.
GCA_049336985.1	.	.	.	.	.	.	.	99.68	.	.	.	.	.	100.00;100.00	.	.	.	100.00;100.00	.	.	100.00;100.00	100.00;100.00	100.00;100.00	.	.	.	.	.	.	.	.	.	.	.	.	.	.	.	.
GCA_049343765.1	.	.	.	.	.	.	.	99.68	.	.	.	.	.	.	.	.	.	.	.	.	100.00;100.00;100.00	100.00;100.00;100.00	100.00;100.00;100.00	.	.	.	.	.	.	.	.	.	.	.	.	.	.	.	.
GCA_049391445.1	.	.	.	.	.	.	.	99.68	.	.	.	.	.	.	.	.	.	.	.	.	100.00;100.00	100.00;100.00	100.00;100.00	.	.	.	.	.	.	.	.	.	.	.	.	.	.	.	.
GCA_049391505.1	.	.	.	.	.	.	.	99.68	.	.	.	.	.	.	.	.	.	.	.	.	100.00;100.00	100.00;100.00	100.00;100.00	.	.	.	.	.	.	.	.	.	.	.	.	.	.	.	.
GCA_049391525.1	.	.	.	.	.	100.00;100.00	.	99.68	.	.	.	.	.	.	.	.	.	.	.	.	100.00;100.00	100.00;100.00	100.00;100.00	100.00;100.00	.	.	.	.	.	.	.	.	.	.	.	.	.	.	.
GCA_049391905.1	.	.	.	.	.	.	.	99.68	.	.	.	.	.	.	.	.	.	.	.	.	100.00;100.00	100.00;100.00	100.00;100.00	.	.	.	.	.	.	.	.	.	.	.	.	.	.	.	.
GCA_049392115.1	.	.	.	.	.	.	.	99.68	.	.	.	.	.	.	.	.	.	.	.	.	100.00;100.00	100.00;100.00	100.00;100.00	.	.	.	.	.	.	.	.	.	.	.	.	.	.	.	.
GCA_049392145.1	.	.	.	.	.	.	.	99.68	.	.	.	.	.	.	.	.	.	100.00;100.00	.	.	100.00;100.00	100.00;100.00	100.00;100.00	.	.	.	.	.	.	.	.	.	.	.	.	.	.	.	.
GCA_049412985.1	.	.	.	.	.	100.00;100.00	.	99.68	.	.	.	100.00;100.00	.	.	.	.	.	.	.	.	100.00;100.00	100.00;100.00	100.00;100.00	.	.	.	.	.	.	.	.	.	.	.	.	.	.	.	.
GCA_049414605.1	.	.	.	.	.	.	.	99.68	.	.	.	.	.	.	100.00;100.00	.	.	.	.	.	100.00;100.00	100.00;100.00;100.00	100.00;100.00	97.62;100.00	.	.	.	.	100.00;100.00	.	.	.	.	.	.	.	.	.	.
GCA_049415285.1	.	.	.	.	.	.	.	99.68	.	.	.	.	.	.	.	.	.	.	.	.	100.00;100.00;100.00	100.00;100.00;100.00	100.00;100.00;100.00	.	100.00;100.00	.	.	.	.	.	.	.	.	.	.	100.00;100.00	.	.	.
GCA_900324435.1	.	.	.	.	.	.	.	99.68	.	.	.	.	.	.	.	.	.	.	.	.	100	100	100	.	.	.	.	.	.	.	.	.	.	.	.	.	.	.	.
GCA_900538065.1	.	.	.	.	100	.	.	99.68	.	.	.	.	.	.	.	.	.	.	.	.	100	100	100	.	.	.	.	.	.	.	.	.	.	.	.	.	.	.	.
